# Tuning Strand Displacement Kinetics Enables Programmable ZTP Riboswitch Dynamic Range *in vivo*

**DOI:** 10.1101/2022.10.20.513036

**Authors:** David Z. Bushhouse, Julius B. Lucks

## Abstract

Recent work has shown that transcriptional riboswitches function through internal strand displacement mechanisms that guide the formation of alternative structures which drive regulatory outcomes. Here we sought to investigate this phenomenon using the *Clostridium beijerinckii pfl* ZTP riboswitch as a model system. Using functional mutagenesis with *in vivo* gene expression assays in *E. coli*, we show that mutations designed to slow strand displacement of the expression platform enable precise tuning of riboswitch dynamic range (2.4–34-fold), depending on the type of kinetic barrier introduced, and the position of the barrier relative to the strand displacement nucleation site. We also show that expression platforms from a range of different *Clostridium* ZTP riboswitches contain sequences that impose these barriers to affect dynamic range in these different contexts. Finally, we use sequence design to flip the regulatory logic of the riboswitch to create a transcriptional OFF-switch, and show that the same barriers to strand displacement tune dynamic range in this synthetic context. Together, our findings further elucidate how strand displacement can be manipulated to alter the riboswitch decision landscape, suggesting that this could be a mechanism by which evolution tunes riboswitch sequence, and providing an approach to optimize synthetic riboswitches for biotechnology applications.
