## Supplemental Data File 1 Sequences for "Tuning Strand Displacement Kinetics Enables Programmable ZTP Riboswitch Dynamic Range *in vivo*"

### Sheet: Plasmid Key
Title
Tuning Strand Displacement Kinetics Enables Programmable ZTP Riboswitch Dynamic Range in vivo
Authors
Bushhouse, D.Z, Lucks, J.B
ID	Sequence		Example Plasmid: Negative control Cbe-(A26∆)
J23119 Promoter	ttgacagctagctcagtcctaggtataatactagt
Leader	atattaga			J23119 Promoter	Leader	Cbe pfl ZTP AD (A26∆)	Cbe pfl ZTP EP	RBS-sfGFP	Vector Backbone
Cbe pfl ZTP AD	TATTAGTCATATGACTGACGGAAGTGGAGTTACCACATGAAGTATGACTAGGCATATTATCTTATATGCCACAAAAAGCCGACCGTCTGGGC
Cbe pfl ZTP AD (A26∆)	TATTAGTCATATGACTG_CGGAAGTGGAGTTACCACATGAAGTATGACTAGGCATATTATCTTATATGCCACAAAAAGCCGACCGTCTGGGC
EP Sequence	See 'EP Sequences' sheet
RBS-sfGFP	aggaggaaggatctatgagcaaaggagaagaacttttcactggagttgtcccaattcttgttgaattagatggtgatgttaatgggcacaaattttctgtccgtggagagggtgaaggtgatgctacaaacggaaaactcacccttaaatttatttgcactactggaaaactacctgttccgtggccaacacttgtcactactctgacctatggtgttcaatgcttttcccgttatccggatcacatgaaacggcatgactttttcaagagtgccatgcccgaaggttatgtacaggaacgcactatatctttcaaagatgacgggacctacaagacgcgtgctgaagtcaagtttgaaggtgatacccttgttaatcgtatcgagttaaagggtattg…
Vector Backbone (RrnBTI Term-CamR-p15A)	ggatccaaactcgagtaaggatctccaggcatcaaataaaacgaaaggctcagtcgaaagactgggcctttcgttttatctgttgtttgtcggtgaacgctctctactagagtcacactggctcaccttcgggtgggcctttctgcgtttatacctagggtacgggttttgggatccttactcgagtctagactgcagttgatcgggcacgtaagaggttccaactttcaccataatgaaataagatcactaccgggcgtattttttgagttatcgagattttcaggagctaaggaagctaaaatggagaaaaaaatcactggatataccaccgttgatatatcccaatggcatcgtaaagaacattttgaggcatttcagtcagttgctcaatgtacc…

### Sheet: EP Sequences
Reference Number	ID	Figure	EP Sequence	Addgene ID
pJBL3907	Cbe pfl (WT)	1, 2, 3, 5, S1, S2	AAAAAAAGCCTGGATTGCGTCGGCTTTTTtatatggaaa	193140
pJBL6090	Cbe-A26∆ (Termination control)	1, 2, 3, 5, S1, S2	AAAAAAAGCCTGGATTGCGTCGGCTTTTTtatatggaaa	193142
pJBL6107	Cbe-G108C	2	AAAAAAAcCCTGGATTGCGTCGGCTTTTTtatatggaaa
pJBL6282	Cbe-G108C-(A26∆)	2	AAAAAAAcCCTGGATTGCGTCGGCTTTTTtatatggaaa
pJBL6108	Cbe-C109G	2	AAAAAAAGgCTGGATTGCGTCGGCTTTTTtatatggaaa
pJBL6283	Cbe-C109G-(A26∆)	2	AAAAAAAGgCTGGATTGCGTCGGCTTTTTtatatggaaa
pJBL6109	Cbe-C110G	2	AAAAAAAGCgTGGATTGCGTCGGCTTTTTtatatggaaa
pJBL6284	Cbe-C110G-(A26∆)	2	AAAAAAAGCgTGGATTGCGTCGGCTTTTTtatatggaaa
pJBL6110	Cbe-U111G	2	AAAAAAAGCCgGGATTGCGTCGGCTTTTTtatatggaaa
pJBL6285	Cbe-U111G-(A26∆)	2	AAAAAAAGCCgGGATTGCGTCGGCTTTTTtatatggaaa
pJBL6111	Cbe-G112U	2	AAAAAAAGCCTtGATTGCGTCGGCTTTTTtatatggaaa
pJBL6286	Cbe-G112U-(A26∆)	2	AAAAAAAGCCTtGATTGCGTCGGCTTTTTtatatggaaa
pJBL6112	Cbe-G113C	2	AAAAAAAGCCTGcATTGCGTCGGCTTTTTtatatggaaa
pJBL6287	Cbe-G113C-(A26∆)	2	AAAAAAAGCCTGcATTGCGTCGGCTTTTTtatatggaaa
pJBL6113	Cbe-A114U	2	AAAAAAAGCCTGGtTTGCGTCGGCTTTTTtatatggaaa
pJBL6288	Cbe-A114U-(A26∆)	2	AAAAAAAGCCTGGtTTGCGTCGGCTTTTTtatatggaaa
pJBL6114	Cbe-U115G	2	AAAAAAAGCCTGGAgTGCGTCGGCTTTTTtatatggaaa
pJBL6289	Cbe-U115G-(A26∆)	2	AAAAAAAGCCTGGAgTGCGTCGGCTTTTTtatatggaaa
pJBL6115	Cbe-U116G	2	AAAAAAAGCCTGGATgGCGTCGGCTTTTTtatatggaaa
pJBL6290	Cbe-U116G-(A26∆)	2	AAAAAAAGCCTGGATgGCGTCGGCTTTTTtatatggaaa
pJBL6188	Cbe-G117C	2	AAAAAAAGCCTGGATTcCGTCGGCTTTTTtatatggaaa
pJBL6291	Cbe-G117C-(A26∆)	2	AAAAAAAGCCTGGATTcCGTCGGCTTTTTtatatggaaa
pJBL6116	Cbe-C118G	2	AAAAAAAGCCTGGATTGgGTCGGCTTTTTtatatggaaa
pJBL6292	Cbe-C118G-(A26∆)	2	AAAAAAAGCCTGGATTGgGTCGGCTTTTTtatatggaaa
pJBL6127	Perfect	2, 3, 4, S3	AAAAAAAGCCcaGA_cG_GTCGGCTTTTTtatatggaaa
pJBL6312	Perfect-(A26∆)	2, 3, 4, S3	AAAAAAAGCCcaGA_cG_GTCGGCTTTTTtatatggaaa
pJBL6121	Cbe-U111C	2	AAAAAAAGCCcGGATTGCGTCGGCTTTTTtatatggaaa
pJBL6306	Cbe-U111C-(A26∆)	2	AAAAAAAGCCcGGATTGCGTCGGCTTTTTtatatggaaa
pJBL6122	Cbe-G112A	2	AAAAAAAGCCTaGATTGCGTCGGCTTTTTtatatggaaa
pJBL6307	Cbe-G112A-(A26∆)	2	AAAAAAAGCCTaGATTGCGTCGGCTTTTTtatatggaaa
pJBL6123	Cbe-U116C	2	AAAAAAAGCCTGGATcGCGTCGGCTTTTTtatatggaaa
pJBL6308	Cbe-U116C-(A26∆)	2	AAAAAAAGCCTGGATcGCGTCGGCTTTTTtatatggaaa
pJBL6124	Cbe-U115∆	2	AAAAAAAGCCTGGA_TGCGTCGGCTTTTTtatatggaaa
pJBL6300	Cbe-U115∆-(A26∆)	2	AAAAAAAGCCTGGA_TGCGTCGGCTTTTTtatatggaaa
pJBL6117	Cbe-C118∆	2	AAAAAAAGCCTGGATTG_GTCGGCTTTTTtatatggaaa
pJBL6302	Cbe-C118∆-(A26∆)	2	AAAAAAAGCCTGGATTG_GTCGGCTTTTTtatatggaaa
pJBL6128	Cbe-U115∆/U118∆	2	AAAAAAAGCCTGGA_TG_GTCGGCTTTTTtatatggaaa
pJBL6309	Cbe-U115∆/C118∆-(A26∆)	2	AAAAAAAGCCTGGA_TG_GTCGGCTTTTTtatatggaaa
pJBL6194	Cbe-Cneopropionicum-Chimera	3	AAAAAAAGCCCGGATTGTCGGCTTTTTtatatggaaa
pJBL6373	Cbe-Cneopropionicum-Chimera-(A26∆)	3	AAAAAAAGCCCGGATTGTCGGCTTTTTtatatggaaa
pJBL6195	Cbe-Csymbiosium-Chimera	3	AAAAAAAGCCCGGACTGCCGGCTTTTTtatatggaaa
pJBL6374	Cbe-Csymbiosium-Chimera-(A26∆)	3	AAAAAAAGCCCGGACTGCCGGCTTTTTtatatggaaa
pJBL6196	Cbe-Cparaputrificum-Chimera	3	AAAAAAAGCTCAGATTGTCGGCTTTTTtatatggaaa
pJBL6375	Cbe-Cparaputrificum-Chimera-(A26∆)	3	AAAAAAAGCTCAGATTGTCGGCTTTTTtatatggaaa
pJBL6215	Cbe-saccharobutylicum-Chimera	3	AAAAAAAGCCCAGACAGTCGGCTTTTTtatatggaaa
pJBL6380	Cbe-saccharobutylicum-Chimera-(A26∆)	3	AAAAAAAGCCCAGACAGTCGGCTTTTTtatatggaaa
pJBL6216	Cbe-beijerinckii purH-Chimera	3	AAAAAAAGTCCAGATAGTGGGCTTTTTtatatggaaa
pJBL6381	Cbe-beijerinckii purH-Chimera-(A26∆)	3	AAAAAAAGTCCAGATAGTGGGCTTTTTtatatggaaa
pJBL6197	Cbe-Cchromoreductans-Chimera	3	AAAAAAAGTCCGGACAGTGGGCTTTTTtatatggaaa
pJBL6376	Cbe-Cchromoreductans-Chimera -(A26∆)	3	AAAAAAAGTCCGGACAGTGGGCTTTTTtatatggaaa
pJBL6199	Cbe-Cbutyricum-Chimera	3	AAAAAAAGTCCGGATAGGTGGGCTTTTTtatatggaaa
pJBL6378	Cbe-Cbutyricum-Chimera-(A26∆)	3	AAAAAAAGTCCGGATAGGTGGGCTTTTTtatatggaaa
pJBL6198	Cbe-Cbornimense-Chimera	3	AAAAAAAGTCCAGATGGTGGGCTTTTTtatatggaaa
pJBL6377	Cbe-Cbornimense-Chimera-(A26∆)	3	AAAAAAAGTCCAGATGGTGGGCTTTTTtatatggaaa
pJBL6172	Perfect-C109U	3, S3	AAAAAAAGtCcaGA_cG_GTCGGCTTTTTtatatggaaa
pJBL6266	Perfect-C109U-(A26∆)	3, S3	AAAAAAAGtCcaGA_cG_GTCGGCTTTTTtatatggaaa
pJBL6173	Perfect-C110U	3, S3	AAAAAAAGCtcaGA_cG_GTCGGCTTTTTtatatggaaa
pJBL6267	Perfect-C110U-(A26∆)	3, S3	AAAAAAAGCtcaGA_cG_GTCGGCTTTTTtatatggaaa
pJBL6174	Perfect-C111U	3, S3	AAAAAAAGCCtaGA_cG_GTCGGCTTTTTtatatggaaa
pJBL6268	Perfect-C111U-(A26∆)	3, S3	AAAAAAAGCCtaGA_cG_GTCGGCTTTTTtatatggaaa
pJBL6175	Perfect-A112G	3, S3	AAAAAAAGCCcgGA_cG_GTCGGCTTTTTtatatggaaa
pJBL6269	Perfect-A112G-(A26∆)	3, S3	AAAAAAAGCCcgGA_cG_GTCGGCTTTTTtatatggaaa
pJBL6208	Perfect-114-U-115	3	AAAAAAAGCCcaGATcG_GTCGGCTTTTTtatatggaaa
pJBL6313	Perfect-114-U-115-(A26∆)	3	AAAAAAAGCCcaGATcG_GTCGGCTTTTTtatatggaaa
pJBL6177	Perfect-C115U	3, S3	AAAAAAAGCCcaGA_tG_GTCGGCTTTTTtatatggaaa
pJBL6271	Perfect-C115U-(A26∆)	3, S3	AAAAAAAGCCcaGA_tG_GTCGGCTTTTTtatatggaaa
pJBL6210	Perfect-116-C-117	3	AAAAAAAGCCcaGA_cGc_GTCGGCTTTTTtatatggaaa
pJBL6316	Perfect-116-C-117-(A26∆)	3	AAAAAAAGCCcaGA_cGc_GTCGGCTTTTTtatatggaaa
pJBL6209	Perfect-G116U	3	AAAAAAAGCCcaGA_ct_GTCGGCTTTTTtatatggaaa
pJBL6315	Perfect-G116U-(A26∆)	3	AAAAAAAGCCcaGA_ct_GTCGGCTTTTTtatatggaaa
pJBL6211	Perfect-U118C	3	AAAAAAAGCCcaGA_cG_GcCGGCTTTTTtatatggaaa
pJBL6318	Perfect-U118C-(A26∆)	3	AAAAAAAGCCcaGA_cG_GcCGGCTTTTTtatatggaaa
pJBL6212	Perfect-C119G	3	AAAAAAAGCCcaGA_cG_GTgGGCTTTTTtatatggaaa
pJBL6319	Perfect-C119G-(A26∆)	3	AAAAAAAGCCcaGA_cG_GTgGGCTTTTTtatatggaaa
pJBL6134	Perfect-A-bulge-Pos1	4	AAAAAAAGACCcaGA_cG_GTCGGCTTTTTtatatggaaa
pJBL6228	Perfect-A-bulge-Pos1-(A26∆)	4	AAAAAAAGACCcaGA_cG_GTCGGCTTTTTtatatggaaa
pJBL6135	Perfect-A-bulge-Pos2	4	AAAAAAAGCACcaGA_cG_GTCGGCTTTTTtatatggaaa
pJBL6229	Perfect-A-bulge-Pos2-(A26∆)	4	AAAAAAAGCACcaGA_cG_GTCGGCTTTTTtatatggaaa
pJBL6136	Perfect-A-bulge-Pos3	4	AAAAAAAGCCAcaGA_cG_GTCGGCTTTTTtatatggaaa
pJBL6230	Perfect-A-bulge-Pos3-(A26∆)	4	AAAAAAAGCCAcaGA_cG_GTCGGCTTTTTtatatggaaa
pJBL6137	Perfect-A-bulge-Pos4	4	AAAAAAAGCCcAaGA_cG_GTCGGCTTTTTtatatggaaa
pJBL6231	Perfect-A-bulge-Pos4-(A26∆)	4	AAAAAAAGCCcAaGA_cG_GTCGGCTTTTTtatatggaaa
pJBL6138	Perfect-A-bulge-Pos6	4	AAAAAAAGCCcaGAA_cG_GTCGGCTTTTTtatatggaaa
pJBL6232	Perfect-A-bulge-Pos6-(A26∆)	4	AAAAAAAGCCcaGAA_cG_GTCGGCTTTTTtatatggaaa
pJBL6139	Perfect-A-bulge-Pos8	4	AAAAAAAGCCcaGA_cAG_GTCGGCTTTTTtatatggaaa
pJBL6233	Perfect-A-bulge-Pos8-(A26∆)	4	AAAAAAAGCCcaGA_cAG_GTCGGCTTTTTtatatggaaa
pJBL6140	Perfect-A-bulge-Pos9	4	AAAAAAAGCCcaGA_cGA_GTCGGCTTTTTtatatggaaa
pJBL6234	Perfect-A-bulge-Pos9-(A26∆)	4	AAAAAAAGCCcaGA_cGA_GTCGGCTTTTTtatatggaaa
pJBL6142	Perfect-AA-bulge-Pos1	4	AAAAAAAGAACCcaGA_cG_GTCGGCTTTTTtatatggaaa
pJBL6236	Perfect-AA-bulge-Pos1-(A26∆)	4	AAAAAAAGAACCcaGA_cG_GTCGGCTTTTTtatatggaaa
pJBL6143	Perfect-AA-bulge-Pos2	4	AAAAAAAGCAACcaGA_cG_GTCGGCTTTTTtatatggaaa
pJBL6237	Perfect-AA-bulge-Pos2-(A26∆)	4	AAAAAAAGCAACcaGA_cG_GTCGGCTTTTTtatatggaaa
pJBL6144	Perfect-AA-bulge-Pos3	4	AAAAAAAGCCAAcaGA_cG_GTCGGCTTTTTtatatggaaa
pJBL6238	Perfect-AA-bulge-Pos3-(A26∆)	4	AAAAAAAGCCAAcaGA_cG_GTCGGCTTTTTtatatggaaa
pJBL6145	Perfect-AA-bulge-Pos4	4	AAAAAAAGCCcAAaGA_cG_GTCGGCTTTTTtatatggaaa
pJBL6239	Perfect-AA-bulge-Pos4-(A26∆)	4	AAAAAAAGCCcAAaGA_cG_GTCGGCTTTTTtatatggaaa
pJBL6146	Perfect-AA-bulge-Pos6	4	AAAAAAAGCCcaGAAA_cG_GTCGGCTTTTTtatatggaaa
pJBL6240	Perfect-AA-bulge-Pos6-(A26∆)	4	AAAAAAAGCCcaGAAA_cG_GTCGGCTTTTTtatatggaaa
pJBL6147	Perfect-AA-bulge-Pos8	4	AAAAAAAGCCcaGA_cAAG_GTCGGCTTTTTtatatggaaa
pJBL6241	Perfect-AA-bulge-Pos8-(A26∆)	4	AAAAAAAGCCcaGA_cAAG_GTCGGCTTTTTtatatggaaa
pJBL6148	Perfect-AA-bulge-Pos9	4	AAAAAAAGCCcaGA_cGAA_GTCGGCTTTTTtatatggaaa
pJBL6242	Perfect-AA-bulge-Pos9-(A26∆)	4	AAAAAAAGCCcaGA_cGAA_GTCGGCTTTTTtatatggaaa
pJBL6150	Perfect-AAA-bulge-Pos1	4	AAAAAAAGAAACCcaGA_cG_GTCGGCTTTTTtatatggaaa
pJBL6244	Perfect-AAA-bulge-Pos1-(A26∆)	4	AAAAAAAGAAACCcaGA_cG_GTCGGCTTTTTtatatggaaa
pJBL6151	Perfect-AAA-bulge-Pos2	4	AAAAAAAGCAAACcaGA_cG_GTCGGCTTTTTtatatggaaa
pJBL6245	Perfect-AAA-bulge-Pos2-(A26∆)	4	AAAAAAAGCAAACcaGA_cG_GTCGGCTTTTTtatatggaaa
pJBL6152	Perfect-AAA-bulge-Pos3	4	AAAAAAAGCCAAAcaGA_cG_GTCGGCTTTTTtatatggaaa
pJBL6246	Perfect-AAA-bulge-Pos3-(A26∆)	4	AAAAAAAGCCAAAcaGA_cG_GTCGGCTTTTTtatatggaaa
pJBL6153	Perfect-AAA-bulge-Pos4	4	AAAAAAAGCCcAAAaGA_cG_GTCGGCTTTTTtatatggaaa
pJBL6247	Perfect-AAA-bulge-Pos4-(A26∆)	4	AAAAAAAGCCcAAAaGA_cG_GTCGGCTTTTTtatatggaaa
pJBL6154	Perfect-AAA-bulge-Pos6	4	AAAAAAAGCCcaGAAAA_cG_GTCGGCTTTTTtatatggaaa
pJBL6248	Perfect-AAA-bulge-Pos6-(A26∆)	4	AAAAAAAGCCcaGAAAA_cG_GTCGGCTTTTTtatatggaaa
pJBL6155	Perfect-AAA-bulge-Pos8	4	AAAAAAAGCCcaGA_cAAAG_GTCGGCTTTTTtatatggaaa
pJBL6249	Perfect-AAA-bulge-Pos8-(A26∆)	4	AAAAAAAGCCcaGA_cAAAG_GTCGGCTTTTTtatatggaaa
pJBL6156	Perfect-AAA-bulge-Pos9	4	AAAAAAAGCCcaGA_cGAAA_GTCGGCTTTTTtatatggaaa
pJBL6250	Perfect-AAA-bulge-Pos9-(A26∆)	4	AAAAAAAGCCcaGA_cGAAA_GTCGGCTTTTTtatatggaaa
pJBL6176	Perfect-A114G	4	AAAAAAAGCCcaGg_cG_GTCGGCTTTTTtatatggaaa
pJBL6270	Perfect-A114G-(A26∆)	4	AAAAAAAGCCcaGg_cG_GTCGGCTTTTTtatatggaaa
pJBL6158	Perfect-G108C	4	AAAAAAAcCCcaGA_cG_GTCGGCTTTTTtatatggaaa
pJBL6252	Perfect-G108C-(A26∆)	4	AAAAAAAcCCcaGA_cG_GTCGGCTTTTTtatatggaaa
pJBL6159	Perfect-C109G	4	AAAAAAAGgCcaGA_cG_GTCGGCTTTTTtatatggaaa
pJBL6253	Perfect-C109G-(A26∆)	4	AAAAAAAGgCcaGA_cG_GTCGGCTTTTTtatatggaaa
pJBL6160	Perfect-C110G	4	AAAAAAAGCgcaGA_cG_GTCGGCTTTTTtatatggaaa
pJBL6254	Perfect-C110G-(A26∆)	4	AAAAAAAGCgcaGA_cG_GTCGGCTTTTTtatatggaaa
pJBL6161	Perfect-C111G	4	AAAAAAAGCCgaGA_cG_GTCGGCTTTTTtatatggaaa
pJBL6255	Perfect-C111G-(A26∆)	4	AAAAAAAGCCgaGA_cG_GTCGGCTTTTTtatatggaaa
pJBL6162	Perfect-A112U	4	AAAAAAAGCCctGA_cG_GTCGGCTTTTTtatatggaaa
pJBL6256	Perfect-A112U-(A26∆)	4	AAAAAAAGCCctGA_cG_GTCGGCTTTTTtatatggaaa
pJBL6163	Perfect-G113C	4	AAAAAAAGCCcacA_cG_GTCGGCTTTTTtatatggaaa
pJBL6257	Perfect-G113C-(A26∆)	4	AAAAAAAGCCcacA_cG_GTCGGCTTTTTtatatggaaa
pJBL6164	Perfect-A114U	4	AAAAAAAGCCcaGt_cG_GTCGGCTTTTTtatatggaaa
pJBL6258	Perfect-A114U-(A26∆)	4	AAAAAAAGCCcaGt_cG_GTCGGCTTTTTtatatggaaa
pJBL6165	Perfect-C115G	4	AAAAAAAGCCcaGA_gG_GTCGGCTTTTTtatatggaaa
pJBL6259	Perfect-C115G-(A26∆)	4	AAAAAAAGCCcaGA_gG_GTCGGCTTTTTtatatggaaa
pJBL6166	Perfect-G116C	4	AAAAAAAGCCcaGA_cc_GTCGGCTTTTTtatatggaaa
pJBL6260	Perfect-G116C-(A26∆)	4	AAAAAAAGCCcaGA_cc_GTCGGCTTTTTtatatggaaa
pJBL6179	Perfect-G108∆	4	AAAAAAA_CCcaGA_cG_GTCGGCTTTTTtatatggaaa
pJBL6273	Perfect-G108∆-(A26∆)	4	AAAAAAA_CCcaGA_cG_GTCGGCTTTTTtatatggaaa
pJBL6180	Perfect-C109∆	4	AAAAAAAG_CcaGA_cG_GTCGGCTTTTTtatatggaaa
pJBL6274	Perfect-C109∆-(A26∆)	4	AAAAAAAG_CcaGA_cG_GTCGGCTTTTTtatatggaaa
pJBL6181	Perfect-A112∆	4	AAAAAAAGCCc_GA_cG_GTCGGCTTTTTtatatggaaa
pJBL6275	Perfect-A112∆-(A26∆)	4	AAAAAAAGCCc_GA_cG_GTCGGCTTTTTtatatggaaa
pJBL6182	Perfect-G113∆	4	AAAAAAAGCCca_A_cG_GTCGGCTTTTTtatatggaaa
pJBL6276	Perfect-G113∆-(A26∆)	4	AAAAAAAGCCca_A_cG_GTCGGCTTTTTtatatggaaa
pJBL6183	Perfect-A114∆	4	AAAAAAAGCCcaG__cG_GTCGGCTTTTTtatatggaaa
pJBL6277	Perfect-A114∆-(A26∆)	4	AAAAAAAGCCcaG__cG_GTCGGCTTTTTtatatggaaa
pJBL6184	Perfect-C115∆	4	AAAAAAAGCCcaGA__G_GTCGGCTTTTTtatatggaaa
pJBL6278	Perfect-C115∆-(A26∆)	4	AAAAAAAGCCcaGA__G_GTCGGCTTTTTtatatggaaa
pJBL6185	Perfect-G116∆	4	AAAAAAAGCCcaGA_c__GTCGGCTTTTTtatatggaaa
pJBL6279	Perfect-G116∆-(A26∆)	4	AAAAAAAGCCcaGA_c__GTCGGCTTTTTtatatggaaa
pJBL6392	Cbe-Flip	5	AAAAAAAGCCTGGATTGCGTCGGCggtccaggTTTTTtatatggaaaa	193141
pJBL6397	Cbe-Flip(A26∆)	5	AAAAAAAGCCTGGATTGCGTCGGCggtccaggTTTTTtatatggaaaa
pJBL6393	Cbe-Flip(G108∆)	5	AAAAAAA_CCTGGATTGCGTCGGCggtccaggTTTTTtatatggaaaa
pJBL6398	Cbe-Flip(G108∆)(A26∆)	5	AAAAAAA_CCTGGATTGCGTCGGCggtccaggTTTTTtatatggaaaa
pJBL6394	Cbe-Flip(A-bulge)	5	AAAAAAAGaCCTGGATTGCGTCGGCggtccaggTTTTTtatatggaaaa
pJBL6399	Cbe-Flip(A-bulge)(A26∆)	5	AAAAAAAGaCCTGGATTGCGTCGGCggtccaggTTTTTtatatggaaaa
pJBL6395	Cbe-Flip(AA-bulge)	5	AAAAAAAGaaCCTGGATTGCGTCGGCggtccaggTTTTTtatatggaaaa
pJBL6400	Cbe-Flip(AA-bulge)(A26∆)	5	AAAAAAAGaaCCTGGATTGCGTCGGCggtccaggTTTTTtatatggaaaa
pJBL6396	Cbe-Flip(AAA-bulge)	5	AAAAAAAGaaaCCTGGATTGCGTCGGCggtccaggTTTTTtatatggaaaa
pJBL6801	Cbe-Flip(AAA-bulge)(A26∆)	5	AAAAAAAGaaaCCTGGATTGCGTCGGCggtccaggTTTTTtatatggaaaa
pJBL6129	Cbe-G108∆	S2	AAAAAAA_CCTGGATTGCGTCGGCTTTTTtatatggaaa
pJBL6295	Cbe-G108∆-(A26∆)	S2	AAAAAAA_CCTGGATTGCGTCGGCTTTTTtatatggaaa
pJBL6130	Cbe-C109∆	S2	AAAAAAAG_CTGGATTGCGTCGGCTTTTTtatatggaaa
pJBL6296	Cbe-C109∆-(A26∆)	S2	AAAAAAAG_CTGGATTGCGTCGGCTTTTTtatatggaaa
pJBL6131	Cbe-U111∆	S2	AAAAAAAGCC_GGATTGCGTCGGCTTTTTtatatggaaa
pJBL6297	Cbe-U111∆-(A26∆)	S2	AAAAAAAGCC_GGATTGCGTCGGCTTTTTtatatggaaa
pJBL6132	Cbe-G112∆	S2	AAAAAAAGCCT_GATTGCGTCGGCTTTTTtatatggaaa
pJBL6298	Cbe-G112∆-(A26∆)	S2	AAAAAAAGCCT_GATTGCGTCGGCTTTTTtatatggaaa
pJBL6119	Cbe-A114∆	S2	AAAAAAAGCCTGG_TTGCGTCGGCTTTTTtatatggaaa
pJBL6299	Cbe-A114∆-(A26∆)	S2	AAAAAAAGCCTGG_TTGCGTCGGCTTTTTtatatggaaa
pJBL6133	Cbe-G117∆	S2	AAAAAAAGCCTGGATT_CGTCGGCTTTTTtatatggaaa
pJBL6301	Cbe-G117∆-(A26∆)	S2	AAAAAAAGCCTGGATT_CGTCGGCTTTTTtatatggaaa
pJBL6189	Cbe-G119∆	S2	AAAAAAAGCCTGGATTGC_TCGGCTTTTTtatatggaaa
pJBL6303	Cbe-G119∆-(A26∆)	S2	AAAAAAAGCCTGGATTGC_TCGGCTTTTTtatatggaaa
pJBL6120	Cbe-U120∆	S2	AAAAAAAGCCTGGATTGCG_CGGCTTTTTtatatggaaa
pJBL6304	Cbe-U120∆-(A26∆)	S2	AAAAAAAGCCTGGATTGCG_CGGCTTTTTtatatggaaa
pJBL6118	Cbe-C121∆	S2	AAAAAAAGCCTGGATTGCGT_GGCTTTTTtatatggaaa
pJBL6305	Cbe-C121∆-(A26∆)	S2	AAAAAAAGCCTGGATTGCGT_GGCTTTTTtatatggaaa
pJBL6338	Cbe-C118A	S2	AAAAAAAGCCTGGATTGaGTCGGCTTTTTtatatggaaa
pJBL6341	Cbe-C118A-(A26∆)	S2	AAAAAAAGCCTGGATTGaGTCGGCTTTTTtatatggaaa
pJBL6369	Cbe-C118U	S2	AAAAAAAGCCTGGATTGtGTCGGCTTTTTtatatggaaa
pJBL6370	Cbe-C118U-(A26∆)	S2	AAAAAAAGCCTGGATTGtGTCGGCTTTTTtatatggaaa
